# A NOVEL MITOCHONDRIAL PEPTIDE ESSENTIAL FOR RESPIRATORY CAPACITY PROMOTES GROWTH, YIELD AND ABIOTIC STRESS TOLERANCE IN PLANTS

**DOI:** 10.64898/2026.04.13.718140

**Authors:** Lening Gan, Yanqiao Zhu, Xuelu Wang, James Whelan, Huixia Shou

## Abstract

Efforts to boost crop productivity have focused on improving photosynthesis. However, plant respiration consumes over 90% of fixed carbon, fueling growth, stress responses, and resource acquisition. Despite its metabolic centrality, respiratory regulation remains underexplored as a yield target.

Here, we identify AtMLSP1 (At4g17085), a 57-amino-acid mitochondrial inner membrane peptide in Arabidopsis thaliana. Loss-of-function *atmlsp1* mutants show impaired growth, while AtMLSP1 overexpression boosts biomass, seed yield, and high light tolerance.

No induction of alternative oxidase protein abundance or activity was observed in *atmlsp1* plants, a response normally triggered by respiratory perturbation. Mitochondria isolated from *atmlsp1* lines had an approximately 90% reduction in the amount of the intermembrane space protein Cytochrome c and a 30% reduction in all subunits of complex III, while other respiratory complexes remain unaffected. As expected, loss-of-function plants *atmlsp1* reveal a significant decrease in total respiratory capacity and membrane potential, but mitochondrial integrity, and abundance of complex I, II and complex IV were unchanged.

Overexpression of the orthologues of this gene in *Oryza sativa* (rice) and *Glycine max* (soybean) results in a significant increases in yield (seed number and size) under field conditions across different locations.
