## Supplemental Table S1 for "A NOVEL MITOCHONDRIAL PEPTIDE ESSENTIAL FOR RESPIRATORY CAPACITY PROMOTES GROWTH, YIELD AND ABIOTIC STRESS TOLERANCE IN PLANTS"

### Sheet: Sheet1
Antibody Name	AT number	Source	Reference	Catalog number	Dilutions
Tom40	AT3G20000	Jim Whelan	Lister R et al., 2007		1:10,000
Tom20-3	AT3G27080	Jim Whelan	Lister R et al., 2007		1:10,000
Tim23-1	AT1G17530	Jim Whelan	Wang Y et al., 2012		1:10,000
NDUFS4	AT5G67590	Etienne Meyer	Meyer E et al., 2009		1:10,000
SDH1	AT5G66760	Hans-Peter Braun	Peters et al., 2012		1:10,000
RISP	AT5G13430	Jim Whelan	Carrie C et al., 2010		1:10,000
COXII	ATMG00160	Jim Whelan			1:10,000
ATP β	AT5G08670	Jim Whelan			1:10,000
Cyt c	AT1G22840	Agrisera		AS08 343A	1:10,000
AOX	AT3G22370	Tom Elthon	Elthon T et al., 1989		1:10,000
Goat Anti-Rabbit IgG (H + L)-HRP Conjugate		Bio-Rad		176515	1:3,000
Goat Anti-Mouse IgG (H + L)-HRP Conjugate		Bio-Rad		176516	1:3,000
HRP-conjugated Mouse anti DDDDK-Tag mAb		Abclonal		AE024	1:3,000
Anti-GFP antibody		abcam		EPR14104	1:3,000
