## Supplemental Table S2 for "A NOVEL MITOCHONDRIAL PEPTIDE ESSENTIAL FOR RESPIRATORY CAPACITY PROMOTES GROWTH, YIELD AND ABIOTIC STRESS TOLERANCE IN PLANTS"

### Sheet: Construction of vectors
	Primers for gene cloning and constructs
	AtMLSP1-CDS (for pCAMBIA1300-35S-3×FLAG)	Forward	TGGGGGCCCatAGGCCTGATGCAAAAATCGTTCT
		Reverse	GTCGACTCTAGAGGATCGGAATGGGGAGTGGAA
	AtMLSP1-CDS (for pCAMBIA1300-35S-GFP)	Forward	ACACGGGGGACGAGCTCATGCAAAAATCGTTCTC
		Reverse	TCTAGAGGATCCCCGGGtGGAATGGGGAGTGGAATCA
	AtMLSP1-Target (for pHE12.1-zmpl-tRNA(K29), CRISPR/Cas9)	Forward	cagtGGTCTCatgcagttctcgttgatccaaacaggtttcagag
		Reverse	cagtGGTCTCaaaacgcgtattctccgccgtctcatg
	GmMLSP1-CDS (for pTF101-35S-eGFP)	Forward	gaTCAgCCCACGAGCTCATGGAGAAGAAGATCACTTTGGT
		Reverse	GACTCTAGAGGATCCCCGGGTAGAATGGGAGGAAGAGGAA
	GmMLSP2-CDS (for pTF101-35S-eGFP)	Forward	gaTCAgCCCACGAGCTCATGGAGAAGAAGATGACTTTGGT
		Reverse	GACTCTAGAGGATCCCCGGGTAGAATGGGAGGGAGGTGGA
	GmMLSP1/2-Target (for pBlu-gRNA vector, CRISPR/Cas9)	Forward	GATTGTTCAGACTATTGCCACTGC
		Reverse	AAACGCAGTGGCAATAGTCTGAAC
	OsMLSP1-CDS (for pCAMBIA1300-35S-eGFP)	Forward	AGAACACGGGGGACGAGCTCATGCCGCCGGCGAAGAA
		Reverse	ACTCTAGAGGATCCCCGGGtGGGTTTGGAATGAGCGTCAG

### Sheet: qRT-PCR
	Gene name	Forward primer (5'-3')	Reverse primer (5'-3')
	AtACTIN	ACGGTAACATTGTGCTCAGTGGTG	CTTGGAGATCCACATCTGCTGGA
	AtMLSP1	CGTTCTCGTTGATCCAAACAG	GTGGAATCAGAATTGGAGCCT
	GmACTIN	TCAATGTGCCTGCCATGTATGTG	CCAGCGAGATCCAAACGAAG
	GmMLSP1	GGTTCAGACTATTGCCACTGCT	GAAGAGGAAGAGGGAGGGT
	GmMLSP2	GCTGGCGTCTTCTCTGCGAT	GAATGGGAGGGAGGTGGAGT
	OsACTIN	CAACACCCCTGCTATGTACG	CATCACCAGAGTCCAACACAA
	OsMLSP1	ATCACGCTCCTGCAGACGGT	TGCTGCGGAGGTCTTCAATGA
	UBQ10	GGCCTGCCACTGGCTGACCATTGG	GGATGAGCTTAGAGATGATGAGG
	ELIP1	CGTTTAGCGATGGTTGGATT	ACCGTCGGAGATCTGAGCTA
	ELIP2	TCAACGGGAGACTAGCAATG	CCGTCAGAGATCTGAGCAAA
	HSP17.6A	GTCCAGATAGAGAACGAGAAC	CATTACAAGCCGCAGAGA
	PAP1	TGCTGGAAGATTACCTGGTCG	TCGAGGTCGAGGCTTATAAACATTG

### Sheet: Identification of materials
	Name	Primer name	Sequence (5’- 3’)
	atmlsp1-1	AtMLSP1-LB	GGACTGGAAAATTCACGGAACT
		AtMLSP1-RB	CCTGGGAAATTGGAATGCCT
		AtMLSP1-LBb1.3	ATTTTGCCGATTTCGGAAC
	atmlsp1-2	AtMLSP1-ID-F	GGCCGAGGCCATCAAGTGAT
		AtMLSP1-ID-R	CACGACGGAGCTCTTCGATC
	gmmlsp1/2	GmMLSP1-ID-F	TACACCGTACACTGCATTAT
		GmMLSP1-ID-R	TGGGGTTTGGAAGAGACATA
		GmMLSP2-ID-F	AAAAATTGAAGTTGGGCCT
		GmMLSP2-ID-R	TGTGTTGTTTGGTGCACTTA
	osmlsp1	OsMLSP1-ID-F	ATCCCAATCCTGTGGAGAGGTTGGG
		OsMLSP1-ID-R	TGCGTGGTTTTCTGCGACTTGA
